# Antibody design across observed and forecasted antigenic evolution

**DOI:** 10.64898/2026.11.10.765734

**Authors:** Soyoon Park, Talal Widatalla, Claudia L. Driscoll, Luis S. Mille-Fragoso, Ivan Specht, Xiaojing Gao, Brian L. Hie

## Abstract

The therapeutic efficacy of antibodies is often limited by the evolution of their targets. Designing or eliciting antibodies that withstand such evolution is challenging as their binding interfaces must accommodate antigenic variation. Here, we introduce Germinal Multi, a computational framework for *de novo* antibody design and rescue that jointly optimizes a single paratope against multiple antigenic variants. We applied Germinal Multi to cancer and viral antigens, targeting both observed antigenic variation and prospective antibody escape. Multi-target optimization yielded antibodies that bound resistance-associated EGFR variants or that neutralized antigenically distinct historical SARS-CoV-2 variants, with recognition extending to variants withheld from the design process. Beyond acting on observed evolution, we redesigned the broadly neutralizing antibody BD55-1205 to restore neutralization of a prospective escape variant engineered with guidance from an evolutionary forecasting model, while preserving activity against the parental variant. Successful candidates were identified after screening tens of designs per campaign. Together, these results establish multi-target computational design as a strategy for generating antibody breadth across observed antigenic variation and demonstrate the potential of evolutionary forecasting to guide antibody redesign against prospective escape.
