## Supplementary material for "Antibody design across observed and forecasted antigenic evolution": Data S1_XFG_RBD_predictions_PFM_counts

### Sheet: Data S1_XFG_RBD_predictions_PFM
substitution	count
K484A	7637674
W452R	6791096
H339D	6770731
E493R	4235426
P486V	2298692
G496S	2133954
F371L	2125763
T346K	1252906
F490S	977717
R445P	859799
L368I	858351
R444T	446759
R445H	393412
W452Q	282219
K478R	176764
N417T	146823
P486S	121940
S455F	108819
P521S	53936
N439K	37153
N477S	35704
W452M	33856
S494P	28377
A475V	25930
R444N	24116
K484Q	23592
R445A	20147
T346S	19540
T346I	15417
S446V	15024
P521T	11967
A520S	11443
K484R	9798
N477I	9558
A522V	9544
H339N	9342
R444M	8978
P486I	7442
A522S	6938
A411S	6626
A348S	5636
Y501T	5519
R357K	5490
P479S	5490
S446D	5488
T385I	5458
W452L	5093
K484V	4894
Q414R	4835
Q414K	4663
