## Supplementary material for "Antibody design across observed and forecasted antigenic evolution": Data S2_Antigens_Pseudovirus_Information

### Sheet: Pseudovirus Production Vector
Construct	Description	Source	Sequence	Plasmid map
pHAGE_CMV-Luc2-IRES-ZsGreen-W	lentiviral backbone expressing Luciferase followed by an IRES-ZsGreen under a CMV promoter	BEI NR-52516	TGGAAGGGCTAATTCACTCCCAAAGAAGACAAGATATCCTTGATCTGTGGATCTACCACACACAAGGCTACTTCCCTGATTAGCAGAACTACACACCAGGGCCAGGGGTCAGATATCCACTGACCTTTGGATGGTGCTACAAGCTAGTACCAGTTGAGCCAGATAAGGTAGAAGAGGCCAATAAAGGAGAGAACACCAGCTTGTTACACCCTGTGAGCCTGCATGGGATGGATGACCCGGAGAGAGAAGTGTTAGAGTGGAGGTTTGACAGCCGCCTAGCATTTCATCACGTGGCCCGAGAGCTGCATCCGGAGTACTTCAAGAACTGCTGATATCGAGCTTGCTACAAGGGACTTTCCGCTGGGGACTTTCCAGGGAGGCGTGGCCTGGGCGGGACTG…
pHDM-Hgpm2	lentiviral helper plasmid expressing HIV Gag-Pol under a CMV promoter	BEI NR-52517	AGCTTGGCCCATTGCATACGTTGTATCCATATCATAATATGTACATTTATATTGGCTCATGTCCAACATTACCGCCATGTTGACATTGATTATTGACTAGTTATTAATAGTAATCAATTACGGGGTCATTAGTTCATAGCCCATATATGGAGTTCCGCGTTACATAACTTACGGTAAATGGCCCGCCTGGCTGACCGCCCAACGACCCCCGCCCATTGACGTCAATAATGACGTATGTTCCCATAGTAACGCCAATAGGGACTTTCCATTGACGTCAATGGGTGGAGTATTTACGGTAAACTGCCCACTTGGCAGTACATCAAGTGTATCATATGCCAAGTACGCCCCCTATTGACGTCAATGACGGTAAATGGCCCGCCTGGCATTATGCCCAGTACA…
pHDM-Tat1b	lentiviral plasmid expressing HIV Tat under a CMV promoter	BEI NR-52518	AGCTTGGCCCATTGCATACGTTGTATCCATATCATAATATGTACATTTATATTGGCTCATGTCCAACATTACCGCCATGTTGACATTGATTATTGACTAGTTATTAATAGTAATCAATTACGGGGTCATTAGTTCATAGCCCATATATGGAGTTCCGCGTTACATAACTTACGGTAAATGGCCCGCCTGGCTGACCGCCCAACGACCCCCGCCCATTGACGTCAATAATGACGTATGTTCCCATAGTAACGCCAATAGGGACTTTCCATTGACGTCAATGGGTGGAGTATTTACGGTAAACTGCCCACTTGGCAGTACATCAAGTGTATCATATGCCAAGTACGCCCCCTATTGACGTCAATGACGGTAAATGGCCCGCCTGGCATTATGCCCAGTACA…
pRC-CMV-Rev1b	lentiviral plasmid expressing HIV Rev under a CMV promoter	BEI NR-52519	GACGGATCGGGAGATCTCCCGATCCCCTATGGTGCACTCTCAGTACAATCTGCTCTGATGCCGCATAGTTAAGCCAGTATCTGCTCCCTGCTTGTGTGTTGGAGGTCGCTGAGTAGTGCGCGAGCAAAATTTAAGCTACAACAAGGCAAGGCTTGACCGACAATTGCATGAAGAATCTGCTTAGGGTTAGGCGTTTTGCGCTGCTTCGCGATGTACGGGCCAGATATACGCGTTGACATTGATTATTGACTAGTTATTAATAGTAATCAATTACGGGGTCATTAGTTCATAGCCCATATATGGAGTTCCGCGTTACATAACTTACGGTAAATGGCCCGCCTGGCTGACCGCCCAACGACCCCCGCCCATTGACGTCAATAATGACGTATGTTCCCATAG…
pHDM-SARS-CoV-2 WT spike Δ21 expression vector	full-length S glycoprotein with a C-terminally truncated spike, which increases titers of viral particles pseudotyped with SARS-CoV-2 spike glycoprotein	BEI NR-53742	GTCCGCGACCCTCAGACCCTGGAGATTCTGGACATAACTCCTTGTTCTTTCGGTGGCGTCAGTGTTATCACTCCCGGGACCAACACCTCCAACCAAGTCGCGGTCCTCTATCAAGACGTCAACTGTACGGAAGTACCGGTAGCCATCCATGCGGACCAACTTACACCGACTTGGAGGGTTTACTCTACAGGAAGCAATGTCTTTCAAACACGAGCCGGGTGTCTGATCGGAGCAGAACACGTTAACAACAGCTACGAATGTGACATACCAATAGGCGCAGGGATTTGTGCTTCATATCAGACACAGACCAATAGCCCGCGGAGAGCGAGAAGCGTAGCAAGCCAAAGCATCATCGCGTACACGATGAGCCTCGGAGCAGAGAACAGCGTCGCGTATAGC…	https://benchling.com/s/seq-h2I7rjCtcvS1K6Rr3bBq?item_id=seq_czF8kKmgAH&m=slm-qGXCNBHVeKaw6pC2kVSV

### Sheet: Antigen-Avi-His Plasmid Cloning
Construct	Description	Insert Sequence	Plasmid map
BA.2 RBD-AviTag-His6Tag	Expression plasmid encoding the BA.2 SARS-CoV-2 receptor-binding domain (RBD) fused to an AviTag for site-specific biotinylation and a His-tag for protein purification.	CGGGTTCAACCTACTGAATCCATAGTCCGGTTTCCGAACATAACTAACCTGTGCCCATTTGATGAGGTCTTTAACGCCACAAGATTTGCGAGTGTGTACGCGTGGAACAGGAAACGAATTAGTAATTGCGTCGCAGATTATTCAGTGTTGTATAACTTCGCTCCTTTCTTCGCTTTCAAATGTTACGGCGTTTCTCCAACTAAGTTGAACGACCTGTGCTTCACCAATGTTTACGCCGATAGCTTTGTAATCAGAGGTAATGAAGTCTCACAGATAGCACCTGGGCAAACAGGTAATATAGCGGACTACAATTACAAACTTCCCGACGATTTTACCGGCTGTGTCATCGCCTGGAACTCAAATAAACTGGATAGCAAGGTTGGTGGAAACTACAATTAC…	https://benchling.com/s/seq-p3b5Km68eOAlYuz31Gxe?item_id=seq_hcHwfLMnzq&m=slm-bOBq5DVfgcNnV4OfTN6c
BA.2.86 RBD-AviTag-His6Tag	Expression plasmid encoding the BA.2.86 SARS-CoV-2 receptor-binding domain (RBD) fused to an AviTag for site-specific biotinylation and a His-tag for protein purification.	AGAGTTCAACCCACCGAGTCTATCGTTAGGTTTCCCAATGTAACAAATCTTTGTCCTTTTCACGAAGTCTTTAATGCTACCAGGTTCGCCAGTGTCTACGCCTGGAACAGAACTCGAATCTCTAATTGCGTAGCCGACTATTCTGTTCTCTATAATTTTGCGCCCTTCTTCGCGTTCAAATGTTACGGTGTTTCTCCTACTAAACTCAACGATCTGTGCTTCACCAACGTTTACGCAGACTCATTTGTAATAAAGGGCAATGAAGTAAGCCAGATCGCCCCCGGCCAGACCGGGAACATAGCAGACTATAACTACAAATTGCCAGATGATTTTACGGGCTGCGTGATCGCTTGGAACTCTAATAAATTGGACAGCAAACATAGTGGCAATTACGACTAC…	https://benchling.com/s/seq-4HaZC49JE70zijIIBnOE?item_id=seq_YkZluYyB&m=slm-vDFRousAs6aehBFBG0qJ
JN.1 RBD-AviTag-His6Tag	Expression plasmid encoding the JN.1 SARS-CoV-2 receptor-binding domain (RBD) fused to an AviTag for site-specific biotinylation and a His-tag for protein purification. Includes primers for introducing F456L point mutation fo generate the JN.1.11.1 RBD sequence.	AGAGTCCAGCCTACAGAGTCAATTGTAAGGTTTCCCAACGTAACGAACCTCTGCCCGTTTCACGAGGTGTTCAATGCAACCCGATTTGCCTCCGTCTATGCCTGGAATCGAACAAGGATAAGCAATTGTGTCGCAGACTACTCCGTGCTGTATAATTTTGCACCATTTTTCGCCTTTAAATGCTATGGTGTTAGTCCCACAAAGTTGAATGATCTGTGTTTTACAAATGTTTATGCAGACAGCTTTGTTATAAAAGGAAATGAGGTCTCTCAAATAGCGCCAGGGCAGACTGGCAACATTGCCGACTATAACTACAAACTGCCAGACGACTTCACTGGATGCGTCATTGCCTGGAATTCTAATAAACTTGACTCCAAACACTCCGGAAACTATGATTAC…	https://benchling.com/s/seq-8gRkzwoH4lLkE0hVWN9W?item_id=seq_zsnGJNLd&m=slm-oXJOXuA2xJjAR60fDrgF
KP.3 RBD-AviTag-His6Tag	Expression plasmid encoding the KP.3 SARS-CoV-2 receptor-binding domain (RBD) fused to an AviTag for site-specific biotinylation and a His-tag for protein purification.	CGAGTTCAGCCCACTGAGAGTATCGTCAGATTCCCCAATGTTACGAACCTGTGCCCATTTCATGAGGTGTTCAACGCCACACGGTTTGCAAGTGTCTATGCGTGGAACCGGACGCGCATTTCAAATTGTGTCGCAGATTATTCCGTGCTCTATAATTTTGCACCATTTTTCGCGTTTAAGTGTTACGGAGTTAGCCCCACAAAGCTCAATGATCTCTGCTTCACGAACGTCTATGCGGATTCCTTTGTCATTAAGGGCAACGAGGTGTCACAAATTGCGCCTGGGCAGACAGGAAACATTGCTGATTACAACTATAAGCTCCCAGATGATTTTACGGGCTGCGTGATAGCGTGGAATAGTAATAAGCTTGATAGTAAGCATAGCGGGAATTATGACTAC…	https://benchling.com/s/seq-wZLcrUBHp3ugbEKcpl4g?item_id=seq_fXWvhlZSC0&m=slm-cByKOpO2zrozyJg70aIl
PG.3.1 RBD-AviTag-His6Tag	Expression plasmid encoding the PG.3.1 SARS-CoV-2 receptor-binding domain (RBD) fused to an AviTag for site-specific biotinylation and a His-tag for protein purification.	CGCGTTCAACCTACGGAGTCAATTGTGCGATTTCCTAATGTGACGAATTTGTGTCCATTTCACGAAGTTTTCAACGCGACAACGTTTGCCAGCGTATATGCTTGGAACCGGACGAGGATTTCAAACTGTGTTGCCGATTATTCTGTACTCTATAACTTCGCACCTTTTTTCGCCTTCAAGTGTTATGGGGTAAGTCCGACGAAGCTCAATGACCTTTGCTTCACCAATGTGTACGCTGACAGTTTTGTAATCAAGGGTAATGAGGTGAGCCAAATTGCACCTGGGCAAACTGGGAATATCGCCGATTACAACTACAAGTTGCCGGATGACTTTACCGGGTGCGTGATAAGTTGGAATAGTAATAAACTCGACAGTAAACACAGCGGGAACTACGATTAC…	https://benchling.com/s/seq-FfcDTjRLKkIJHBP8KDIG?item_id=seq_W5Ycq9iS&m=slm-4HPJZ5pSCDDDt8KwgndR
XFG RBD-AviTag-His6Tag	Expression plasmid encoding the XFG SARS-CoV-2 receptor-binding domain (RBD) fused to an AviTag for site-specific biotinylation and a His-tag for protein purification.	CGGGTTCAGCCAACCGAGTCCATCGTTCGGTTCCCTAACGTCACCAATTTGTGCCCGTTCCATGAAGTCTTTAATGCGACCACTTTTGCGAGTGTTTATGCTTGGAATCGCACTCGCATCAGCAATTGCGTTGCTGATTACTCCGTCCTGTACAATTTCGCCCCATTCTTCGCATTCAAGTGTTATGGAGTATCACCTACAAAACTCAACGACCTTTGCTTCACCAACGTCTACGCAGACAGTTTCGTCATTAAAGGGAATGAAGTGAGTCAAATCGCCCCAGGCCAGACAGGCAACATCGCTGATTACAATTACAAGCTCCCAGATGATTTCACAGGATGTGTAATCGCGTGGAATTCTAATAAGCTCGACTCCCGGCGGAGTGGCAATTATGACTAC…	https://benchling.com/s/seq-qMyHVIhtjzYYb6jGdqQT?item_id=seq_MgJnPZxaEF&m=slm-A2mV6UZu5sWjW1XSxmJv
XFG-Next RBD-AviTag-His6Tag	Expression plasmid encoding the XFG-Next SARS-CoV-2 receptor-binding domain (RBD) fused to an AviTag for site-specific biotinylation and a His-tag for protein purification.	CGGGTTCAGCCAACCGAGTCCATCGTTCGGTTCCCTAACGTCACCAATTTGTGCCCGTTCCATGAAGTCTTTAATGCGACCACTTTTGCGAGTGTTTATGCTTGGAATCGCACTCGCATCAGCAATTGCGTTGCTGATTACTCCGTCCTGTACAATTTCGCCCCATTCTTCGCATTCAAGTGTTATGGAGTATCACCTACAAAACTCAACGACCTTTGCTTCACCAACGTCTACGCAGACAGTTTCGTCATTAAAGGGAATGAAGTGAGTCAAATCGCCCCAGGCCAGACAGGCAACATCGCTGATTACAATTACAAGCTCCCAGATGATTTCACAGGATGTGTAATCGCGTGGAATTCTAATAAGCTCGACTCCCGGCGGAGTGGCAATTATGACTAC…	https://benchling.com/s/seq-9XdH2TMoY2NoDDHaM9oJ?item_id=seq_Czrmi5bOgx&m=slm-50WoZUqDwTH5LD2eheyR
EGFR-Fc-AviTag-His6Tag	Expression plasmid encoding the EGFR extracellular domain fused to an Fc domain for enhanced in vitro solubility and stability, and a His-tag for protein purification.	ATGCGGCCCAGCGGCACTGCTGGAGCTGCACTCCTCGCACTGCTTGCAGCACTTTGCCCCGCTTCACGAGCCTTGGAAGAAAAGAAGGTGTGTCAAGGGACGTCAAACAAATTGACCCAACTTGGCACATTCGAAGATCACTTTCTGTCTTTGCAGCGGATGTTTAACAACTGTGAAGTCGTACTCGGTAACCTGGAAATAACTTACGTCCAGAGAAATTATGACCTGTCCTTTCTCAAGACAATTCAAGAAGTTGCAGGCTATGTGCTCATAGCACTGAATACGGTTGAGAGAATCCCCCTTGAGAACTTGCAGATTATCCGCGGTAATATGTATTATGAAAACTCTTACGCGTTGGCTGTCCTGTCAAACTATGACGCCAACAAGACTGGTCTGAAG…	https://benchling.com/s/seq-I8rC28fXmTgReyAQHhEp?item_id=seq_1ycmWFFx&m=slm-ggcm5sZIMgu8hd3oF0Cy
EGFR-S492R, R451C, S464L, G465R, K467T, I491M-Fc-AviTag-His6Tag	Expression plasmid encoding the EGFR (S492R, R451C, S464L, G465R, K467T, I491M) extracellular domain fused to an Fc domain for enhanced in vitro solubility and stability, and a His-tag for protein purification.	ATGCGGCCCAGCGGCACTGCTGGAGCTGCACTCCTCGCACTGCTTGCAGCACTTTGCCCCGCTTCACGAGCCTTGGAAGAAAAGAAGGTGTGTCAAGGGACGTCAAACAAATTGACCCAACTTGGCACATTCGAAGATCACTTTCTGTCTTTGCAGCGGATGTTTAACAACTGTGAAGTCGTACTCGGTAACCTGGAAATAACTTACGTCCAGAGAAATTATGACCTGTCCTTTCTCAAGACAATTCAAGAAGTTGCAGGCTATGTGCTCATAGCACTGAATACGGTTGAGAGAATCCCCCTTGAGAACTTGCAGATTATCCGCGGTAATATGTATTATGAAAACTCTTACGCGTTGGCTGTCCTGTCAAACTATGACGCCAACAAGACTGGTCTGAAG…	https://benchling.com/s/seq-LNCGdrzWyMEvVzLVOJ0l?item_id=seq_b31orzhn&m=slm-rJFGl5e2vvOGpxu7yzOd

### Sheet: Pseudovirus Spike Plasmid Cloni
Construct	Description	Template Vector	Insert Sequence	Forward Primer (5' -> 3')	Reverse Primer (5' -> 3')	Source	Plasmid map
pHDM-SARS-CoV-2 BA.2 spike Δ21 expression vector	Expression plasmid encoding the SARS-CoV-2 BA.2 spike protein with a 21-amino-acid deletion at the C-terminus (Δ21).	pHDM-SARS-CoV-2 WT spike Δ21	ATTACTCGCACACAGTCATATACAAATTCCTTTACGAGAGGCGTTTATTATCCGGATAAGGTGTTTCGCTCATCCGTACTCCATTCAACCCAAGATCTGTTCCTGCCGTTCTTCTCTAACGTGACATGGTTCCACGCCATCCACGTATCTGGCACCAACGGCACCAAAAGATTTGACAATCCCGTGCTTCCCTTTAATGATGGGGTGTATTTCGCCTCTACCGAGAAATCAAATATTATCCGGGGGTGGATCTTCGGAACCACCCTGGATTCCAAGACGCAGAGCCTTCTTATCGTGAACAACGCCACCAACGTAGTTATCAAAGTCTGCGAGTTCCAGTTTTGTAACGACCCCTTCCTGGATGTTTATTATCACAAAAACAACAAGAGTTGGATGGAG…	CAATACTCTTGTCAAACAACTGTCATCAAAGttcggcgccatatcaagtgtac	GGAATTTGTATATGACTGTGTGCGAGTAATaagatttacacactgggaagacacc	GenBank XXK88105.1	https://benchling.com/s/seq-hoCC39qlkfDJ47UfqsZL?item_id=seq_r5XDnYBokM&m=slm-COUi4V1usrlSBStvd7c5
pHDM-SARS-CoV-2 KP.3 spike Δ21 expression vector	Expression plasmid encoding the SARS-CoV-2 KP.3 spike protein with a 21-amino-acid deletion at the C-terminus (Δ21).	pHDM-SARS-CoV-2 WT spike Δ21	ATGCCCCTTTTCAATCTGATCACAACAACGCAAAGCTATACTAATTCATTTACTCGGGGCGTTTATTACCCTGACAAAGTGTTCAGGAGCTCAGTGCTCCACCTTACTCAAGACCTCTTCCTTCCTTTCTTTTCTAACGTGACCTGGTTCCACGCTATCTCTGGTACCAATGGTACGAAAAGATTCGACAACCCGGTGCTCCCTTTCAACGATGGAGTCTACTTTGCCTCTACAGAGAAGAGCAACATTATTCGCGGGTGGATTTTCGGAACTACCCTGGATTCCAAGACACAATCCCTCTTGATCGTCAATAATGCGACTAATGTTTTTATTAAAGTCTGTGAATTTCAGTTCTGCAACGATCCTTTCCTGGATGTGTATCATAAAAATAACAAGAGT…	CGTATACGATCCTCTCCAGCTTgaactggactcctttaaagaggagc	GTGATCAGATTGAAAAGGGGCATtacacactgggaagacaccaaag	GenBank XRH93350.1	https://benchling.com/s/seq-0lMNLmNl4XC0Nh7oa9TO?item_id=seq_avv0UlTzAF&m=slm-BVV3SUqg38WPVoed0p2P
pHDM-SARS-CoV-2 XFG spike Δ21 expression vector	Expression plasmid encoding the SARS-CoV-2 XFG spike protein with a 21-amino-acid deletion at the C-terminus (Δ21).	pHDM-SARS-CoV-2 WT spike Δ21	ATCACTACAAACCAGAGTTACACCAACCCTTTCACTCGCGGCGTGTACTATCCTGATAAGGTATTTCGCTCTTCCGTGCTGCACCTGACCCAAGATCTTTTTTTGCCTTTTTTTTCTAATGTGACATGGTTCCATGCGATAAGTGGAACGAATGGCACCAAAAGATTCGATAATCCTGTACTGCCATTTAATGATGGCGTCTATTTTGCGTCCACAGAGAAGTCCAACATCATTAGAGGGTGGATATTTGGAACCACGCTTGACTCTAAAACACAGAGCCTGCTCATCGTCAACAATGCCACAAATGTTTTCATAAAAGTCTGTGAATTTCAATTCTGCAACGACCCATTCCTCGACGTGTATCATAAGAACAACAAGTCCTGGATGGAGTCAGAAAGC…	CTACGACCCCTTGCAACTGgaactggactcctttaaagaggagc	GTTGGTGTAACTCTGGTTTGTAGTGATaagatttacacactgggaagacacc	GenBank YCJ32983.1	https://benchling.com/s/seq-LEovj7VjbZAiRKR8I433?m=slm-mMr0b84QPpqrLtVKjG3F
pHDM-SARS-CoV-2 XFG-Next spike Δ21 expression vector	Expression plasmid encoding the SARS-CoV-2 XFG-Next spike protein with a 21-amino-acid deletion at the C-terminus (Δ21).	pHDM-SARS-CoV-2 WT spike Δ21	ATCACTACAAACCAGAGTTACACCAACCCTTTCACTCGCGGCGTGTACTATCCTGATAAGGTATTTCGCTCTTCCGTGCTGCACCTGACCCAAGATCTTTTTTTGCCTTTTTTTTCTAATGTGACATGGTTCCATGCGATAAGTGGAACGAATGGCACCAAAAGATTCGATAATCCTGTACTGCCATTTAATGATGGCGTCTATTTTGCGTCCACAGAGAAGTCCAACATCATTAGAGGGTGGATATTTGGAACCACGCTTGACTCTAAAACACAGAGCCTGCTCATCGTCAACAATGCCACAAATGTTTTCATAAAAGTCTGTGAATTTCAATTCTGCAACGACCCATTCCTCGACGTGTATCATAAGAACAACAAGTCCTGGATGGAGTCAGAAAGC…	TTCCGACCCACTACCGGCGTGGGG	GGTTTGTTGCCCACCTGGTAAATCTCGGTGCTT		https://benchling.com/s/seq-OpMBc0VqlAjP9KxuqOU4?item_id=seq_WSlxLvcw8a&m=slm-H2SVmQPaSdLI59MlQbKh

### Sheet: Cloning for antiGen-predicted m
antiGen-predicted single-point mutation in XFG
Primer	Sequence (5' -> 3')	Template Vector
N417T (F)	CAGACAGGCACCATCGCTGATTACAATTACAAGCTCCC	1) pHDM-SARS-CoV-2 XFG spike Δ21. 2) pADD2_XFG_RBD-AviHis
N417T (R)	ATCAGCGATGGTGCCTGTCTGGCCTGG	1) pHDM-SARS-CoV-2 XFG spike Δ21. 2) pADD2_XFG_RBD-AviHis
S455F (F)	GGTATAGATTCTTGAGGAAAAGCAAACTGAAGCCTTTC	1) pHDM-SARS-CoV-2 XFG spike Δ21. 2) pADD2_XFG_RBD-AviHis
S455F (R)	GCTTCAGTTTGCTTTTCCTCAAGAATCTATACCAGTAGTCATAATTGCCACTCC	1) pHDM-SARS-CoV-2 XFG spike Δ21. 2) pADD2_XFG_RBD-AviHis
A475V (F)	AGATTTACCAGGTGGGCAACAAACCATGTAAAGGGAAAGGGCCTGAC	1) pHDM-SARS-CoV-2 XFG spike Δ21. 2) pADD2_XFG_RBD-AviHis
A475V (R)	GTTTGTTGCCCACCTGGTAAATCTCGGTGCTTATATCCCTTTCGAAAGG	1) pHDM-SARS-CoV-2 XFG spike Δ21. 2) pADD2_XFG_RBD-AviHis
N477S (F)	GCCGGCAGCAAACCATGTAAAGGGAAAGGGCC	1) pHDM-SARS-CoV-2 XFG spike Δ21. 2) pADD2_XFG_RBD-AviHis
N477S (R)	CATGGTTTGCTGCCGGCCTGGTAAATCTC	1) pHDM-SARS-CoV-2 XFG spike Δ21. 2) pADD2_XFG_RBD-AviHis
F490S (F)	CTGACTGTTATAGCCCTCTTGAATCCTACGGGTTCC	1) pHDM-SARS-CoV-2 XFG spike Δ21. 2) pADD2_XFG_RBD-AviHis
F490S (R)	AGGATTCAAGAGGGCTATAACAGTCAGGCCCTTTCCCTT	1) pHDM-SARS-CoV-2 XFG spike Δ21. 2) pADD2_XFG_RBD-AviHis
E493R (F)	CCTCTTAGATCCTACGGGTTCCGACCC	1) pHDM-SARS-CoV-2 XFG spike Δ21. 2) pADD2_XFG_RBD-AviHis
E493R (R)	GGAACCCGTAGGATCTAAGAGGAAAATAACAGTCAGGCCCT	1) pHDM-SARS-CoV-2 XFG spike Δ21. 2) pADD2_XFG_RBD-AviHis
Y501T (F)	CCCACTACCGGCGTGGGGCATC	1) pHDM-SARS-CoV-2 XFG spike Δ21. 2) pADD2_XFG_RBD-AviHis
Y501T (R)	CCACGCCGGTAGTGGGTCGGAACCCG	1) pHDM-SARS-CoV-2 XFG spike Δ21. 2) pADD2_XFG_RBD-AviHis
